# Strand-resolved mutagenicity of DNA damage and repair

**DOI:** 10.1101/2022.06.10.495644

**Authors:** Craig J. Anderson, Lana Talmane, Juliet Luft, Michael D. Nicholson, John Connelly, Oriol Pich, Susan Campbell, Vasavi Sundaram, Frances Connor, Paul A. Ginno, Liver Cancer Evolution Consortium, Núria López-Bigas, Paul Flicek, Colin A. Semple, Duncan T. Odom, Sarah J. Aitken, Martin S. Taylor

**Affiliations:** Medical Research Council Human Genetics Unit, Institute of Genetics and Cancer, University of Edinburgh, Edinburgh, UK; Institute of Genetics and Cancer, University of Edinburgh, Edinburgh, UK; Medical Research Council Toxicology Unit, University of Cambridge, Cambridge, UK; Edinburgh Pathology, Institute of Genetics and Cancer, University of Edinburgh, Edinburgh, UK; Laboratory Medicine, NHS Lothian, Edinburgh, UK; Institute for Research in Biomedicine (IRB Barcelona), The Barcelona Institute of Science and Technology, Barcelona, Spain; European Molecular Biology Laboratory, European Bioinformatics Institute, Hinxton, UK; Cancer Research UK Cambridge Institute, University of Cambridge, Cambridge, UK; German Cancer Research Center (DKFZ), Heidelberg, Germany; Universitat Pompeu Fabra (UPF), Barcelona, Spain; Institució Catalana de Recerca i Estudis Avançats (ICREA), Barcelona, Spain; Department of Genetics, University of Cambridge, Cambridge, UK; Department of Pathology, University of Cambridge, Cambridge, UK; Department of Histopathology, Cambridge University Hospitals NHS Foundation Trust, Cambridge, UK

## Abstract

DNA base damage is a major source of oncogenic mutations^1^. Such damage can produce strand-phased mutation patterns and multiallelic variation through the process of lesion segregation^2^. Here, we exploited these properties to reveal how strand-asymmetric processes, such as replication and transcription, shape DNA damage and repair. Despite distinct mechanisms of leading and lagging strand replication^3,4^, we observe identical fidelity and damage tolerance for both strands. For small DNA adducts, our results support a model in which the same translesion polymerase is recruited on-the-fly to both replication strands, starkly contrasting the strand asymmetric tolerance of bulky adducts^5^. We find that DNA damage tolerance is also common during transcription, where RNA-polymerases frequently bypass lesions without triggering repair. At multiple genomic scales, we show the pattern of DNA damage induced mutations is largely shaped by the influence of DNA accessibility on repair efficiency, rather than gradients of DNA damage. Finally, we reveal specific genomic conditions that can corrupt the fidelity of nucleotide excision repair and actively drive oncogenic mutagenesis. These results provide insight into how strand-asymmetric mechanisms underlie the formation, tolerance, and repair of DNA damage, thereby shaping cancer genome evolution.
