## Supplementary Table 1 for "Strand-resolved mutagenicity of DNA damage and repair"

### Sheet: Key resources
Reagent or Resource	Source	Identifier	Reference and notes
C3H/HeOuJ stock mice	Charles River Laboratories
Whole genome sequence and mutation calls from tumours of DEN mutagenised mice along with control samples	European Nucleotide Archive	PRJEB37808	Aitken et al., 2020
Histology images of tumours from DEN mutagenised mice	BioStudies, EMBL-EBI	S-BSST383	Aitken et al., 2020
RNA-seq data from 15-day old C3H/HeOuJ mouse liver	ArrayExpress	E-MTAB-8518	Aitken et al., 2020
ATAC-seq data from 15-day old C3H/HeOuJ mouse liver	ArrayExpress	E-MTAB-11780	This study
ChIP-seq data from 15-day old C3H/HeOuJ mouse liver	ArrayExpress	Accession ID pending	This study
OK-seq of mouse B cells	NCBI GEO	GSE116321	Tubbs et al., 2018
Chemical nucleosome mapping of mouse embryonic stem cells	NCBI GEO	GSE82127	Voong et al., 2016
ChIP-seq data for other transcription factors	ChIP-Atlas	10.18908/lsdba.nbdc01558-000.V020	Oki et al., 2018
Transcription factor binding site position weight matrixes	JASPAR database	Non-redundant PFMs	Castro-Mondragon et al., 2022
Mouse strain C3H/HeJ reference genome assembly	Ensembl	GCA_001632575.1	Lilue et al., 2018
Mouse strain C57BL/6J reference genome assembly	Ensembl	GRCm38/mm10	Church et al., 2009
Ultrasonicator	Misonix	Tip sonicator 3000
Automated DNA/RNA electrophoresis	Agilent	Bioanalyzer 2100 (DNA 1000, DNA HS)
Library quantification kit for NGS	Kapa Biosystems	KK4824
Real-Time PCR System	Applied Biosystems. Roche.	QuantStudio 6 Flex. Lightcycler 480II.	QuantStudio 6 Flex (for ChIP-seq). Lightcycler 480II (for ATAC-seq).
ThruPLEX DNA-Seq library preparation	Rubicon Genomics	R400676	ChIP-seq
Nextera DNA sample prep kit	Nextera	FC-121-1030	ATAC-seq
Sequencing platforms	Illumina	HiSeq 4000, NovaSeq6000	HiSeq 4000 (for ChIP-seq) and NovaSeq6000 (for ATAC-seq)

### Sheet: Software
Software	Version	Reference	Notes
Primary processing
bwa mem	0.7.17	Li and Durbin, 2009
Analysis processing
Bedtools intersect	2.29.2	Quinlan and Hall, 2010
Bedtools getfasta	2.27.1	Quinlan and Hall, 2010
cutadapt	2.6	Martin 2011
FIMO (MEME suite)	5.0.5	Grant et al, 2011
halLiftover	2.1	Hickey et al. 2013
MACS2	2.1.2	Zhang et al., 2008
picard	2.23.8	Broad Institute, 2019
Python	3.9.7
QuPath	0.2.2	Bankhead et al., 2017	Built from source with Tensorflow
R	3.6.3 and 4.0.5	R Core Team, 2017	v.3.6.3 for figure generation and TCR analysis. v.4.0.5 for replication and protein binding analysis.
r-data.table	1.12.8	R Core Team, 2017
r-GreyListChIP		Brown, 2021
r-segmented	1.3-3	Muggeo, 2003
r-sigFit	2	Gori and Baez-Ortega, 2018
Samtools	1.7 and 1.9	Li et al., 2009	v.1.7 for gene expression and mutation clusters. v.1.9 for MAV rates and ATAC-seq.
SciKit-Learn	1.0.2	Pedregosa et al., 2011
SciPy	1.7.1	Virtanen et al., 2020
snakemake	6.1.1	Mölder et al., 2021
StarDist		Schmidt et al., 2018
UCSC liftover	377	Hinrichs et al., 2006
