## Supplementary Table 2 for "Strand-resolved mutagenicity of DNA damage and repair"

### Sheet: TranscriptionFactors
TranscriptionFactor	FileName	Tissue
XBP1	Oth.Liv.20.Xbp1.AllCell	Liver
RXRA	Oth.Liv.20.Rxra.AllCell	Liver
HNF4A	Oth.Liv.20.Hnf4a.AllCell	Liver
SREBF1	Oth.Liv.20.Srebf1.AllCell	Liver
NR1H4	Oth.Liv.20.Nr1h4.AllCell	Liver
CEBPA	Oth.Liv.20.Cebpa.AllCell	Liver
PROX1	Oth.Liv.20.Prox1.AllCell	Liver
NR3C1	Oth.Liv.20.Nr3c1.AllCell	Liver
ATF4	Oth.ALL.20.Atf4.AllCell	All cell types
FOXA3	Oth.Liv.20.Foxa3.AllCell	Liver
NFIB	Oth.ALL.20.Nfib.AllCell	All cell types
USF2	Oth.ALL.20.Usf2.AllCell	All cell types
PAX6	Oth.ALL.20.Pax6.AllCell	All cell types
NFE2L2	Oth.Liv.20.Nfe2l2.AllCell	Liver
HSF2	Oth.ALL.20.Hsf2.AllCell	All cell types
BHLHE40	Oth.ALL.20.Bhlhe40.AllCell	All cell types
STAT5B	Oth.ALL.20.Stat5b.AllCell	All cell types
KLF9	Oth.ALL.20.Klf9.AllCell	All cell types
NFE2L1	Oth.ALL.20.Nfe2l1.AllCell	All cell types
HIF1A	Oth.ALL.20.Hif1a.AllCell	All cell types
ONECUT1	Oth.Liv.20.Onecut1.AllCell	Liver
CEBPG	Oth.ALL.20.Cebpg.AllCell	All cell types
STAT3	Oth.ALL.20.Stat3.AllCell	All cell types
STAT2	Oth.ALL.20.Stat2.AllCell	All cell types
ETS1	Oth.ALL.20.Ets1.AllCell	All cell types
ELK4	Oth.ALL.20.Elk4.AllCell	All cell types
YY1	Oth.ALL.20.Yy1.AllCell	All cell types
CEBPB	Oth.Liv.20.Cebpb.AllCell	Liver
ESR1	Oth.Liv.20.Esr1.AllCell	Liver
GABPA	Oth.Liv.20.Gabpa.AllCell	Liver
RORC	Oth.Liv.20.Rorc.AllCell	Liver
RORA	Oth.Liv.20.Rora.AllCell	Liver
NFYB	Oth.ALL.20.Nfyb.AllCell	All cell types
KLF3	Oth.ALL.20.Klf3.AllCell	All cell types
NFYC	Oth.ALL.20.Nfyc.AllCell	All cell types
CTCF	Oth.Liv.20.Ctcf.AllCell	Liver
NFIA	Oth.ALL.20.Nfia.AllCell	All cell types
NR5A2	Oth.ALL.20.Nr5a2.AllCell	All cell types
IRF2	Oth.ALL.20.Irf2.AllCell	All cell types
SP3	Oth.ALL.20.Sp3.AllCell	All cell types
ZKSCAN1	Oth.ALL.20.Zkscan1.AllCell	All cell types
SP1	Oth.ALL.20.Sp1.AllCell	All cell types
STAT5A	Oth.Liv.20.Stat5a.AllCell	Liver
STAT6	Oth.ALL.20.Stat6.AllCell	All cell types
MAFG	Oth.ALL.20.Mafg.AllCell	All cell types
IRF3	Oth.ALL.20.Irf3.AllCell	All cell types
IRF1	Oth.ALL.20.Irf1.AllCell	All cell types
HES1	Oth.ALL.20.Hes1.AllCell	All cell types
SMAD4	Oth.ALL.20.Smad4.AllCell	All cell types
BACH2	Oth.ALL.20.Bach2.AllCell	All cell types
THRB	Oth.ALL.20.Thrb.AllCell	All cell types
ETS2	Oth.ALL.20.Ets2.AllCell	All cell types
MAF	Oth.ALL.20.Maf.AllCell	All cell types
ARNTL	Oth.Liv.20.Arntl.AllCell	Liver
STAT1	Oth.ALL.20.Stat1.AllCell	All cell types
ZBTB7B	Oth.ALL.20.Zbtb7b.AllCell	All cell types
NR2F2	Oth.ALL.20.Nr2f2.AllCell	All cell types
NFIC	Oth.ALL.20.Nfic.AllCell	All cell types
FOXO3	Oth.ALL.20.Foxo3.AllCell	All cell types
MAFB	Oth.ALL.20.Mafb.AllCell	All cell types
BCL6	Oth.Liv.20.Bcl6.AllCell	Liver
SOX6	Oth.ALL.20.Sox6.AllCell	All cell types
RARB	Oth.ALL.20.Rarb.AllCell	All cell types
RELA	Oth.Liv.20.Rela.AllCell	Liver
MXI1	Oth.ALL.20.Mxi1.AllCell	All cell types
CREB1	Oth.Liv.20.Creb1.AllCell	Liver
E2F6	Oth.ALL.20.E2f6.AllCell	All cell types
ONECUT2	Oth.ALL.20.Onecut2.AllCell	All cell types
JUND	Oth.ALL.20.Jund.AllCell	All cell types
ESRRA	Oth.ALL.20.Esrra.AllCell	All cell types
MEF2A	Oth.ALL.20.Mef2a.AllCell	All cell types
ELF1	Oth.ALL.20.Elf1.AllCell	All cell types
FOXA2	Oth.Liv.20.Foxa2.AllCell	Liver
E2F4	Oth.Liv.20.E2f4.AllCell	Liver
ATF2	Oth.ALL.20.Atf2.AllCell	All cell types
ESRRG	Oth.ALL.20.Esrrg.AllCell	All cell types
CLOCK	Oth.Liv.20.Clock.AllCell	Liver
FOXO1	Oth.ALL.20.Foxo1.AllCell	All cell types
MAZ	Oth.ALL.20.Maz.AllCell	All cell types
FOXP1	Oth.ALL.20.Foxp1.AllCell	All cell types
KLF6	Oth.Liv.20.Klf6.AllCell	Liver
NFKB1	Oth.ALL.20.Nfkb1.AllCell	All cell types
SOX5	Oth.ALL.20.Sox5.AllCell	All cell types
NFAT5	Oth.ALL.20.Nfat5.AllCell	All cell types
REST	Oth.Liv.20.Rest.AllCell	Liver
CREB3L2	Oth.ALL.20.Creb3l2.AllCell	All cell types
TBP	Oth.Liv.20.Tbp.AllCell	Liver
GATA4	Oth.Liv.20.Gata4.AllCell	Liver
PBX1	Oth.ALL.20.Pbx1.AllCell	All cell types
E2F3	Oth.ALL.20.E2f3.AllCell	All cell types
HNF1A	Oth.Liv.20.Hnf1a.AllCell	Liver
RARG	Oth.ALL.20.Rarg.AllCell	All cell types
BACH1	Oth.ALL.20.Bach1.AllCell	All cell types
FOXA1	Oth.Liv.20.Foxa1.AllCell	Liver
USF1	Oth.ALL.20.Usf1.AllCell	All cell types
MAX	Oth.ALL.20.Max.AllCell	All cell types
TEAD2	Oth.ALL.20.Tead2.AllCell	All cell types
SMAD3	Oth.ALL.20.Smad3.AllCell	All cell types
TCF12	Oth.ALL.20.Tcf12.AllCell	All cell types
ELK3	Oth.ALL.20.Elk3.AllCell	All cell types
FLI1	Oth.ALL.20.Fli1.AllCell	All cell types
TCF4	Oth.Liv.20.Tcf4.AllCell	Liver
TEAD1	Oth.ALL.20.Tead1.AllCell	All cell types
NR1D1	Oth.Liv.20.Nr1d1.AllCell	Liver
IRF9	Oth.ALL.20.Irf9.AllCell	All cell types
JUN	Oth.ALL.20.Jun.AllCell	All cell types
PPARG	Oth.ALL.20.Pparg.AllCell	All cell types
IRF8	Oth.ALL.20.Irf8.AllCell	All cell types
FOXK1	Oth.ALL.20.Foxk1.AllCell	All cell types
JUNB	Oth.ALL.20.Junb.AllCell	All cell types
TGIF1	Oth.ALL.20.Tgif1.AllCell	All cell types
GATA6	Oth.ALL.20.Gata6.AllCell	All cell types
MYC	Oth.Liv.20.Myc.AllCell	Liver
IRF7	Oth.ALL.20.Irf7.AllCell	All cell types
HSF1	Oth.Liv.20.Hsf1.AllCell	Liver
REL	Oth.ALL.20.Rel.AllCell	All cell types
ETV6	Oth.ALL.20.Etv6.AllCell	All cell types
MEF2D	Oth.ALL.20.Mef2d.AllCell	All cell types
EGR1	Oth.Liv.20.Egr1.AllCell	Liver
RARA	Oth.ALL.20.Rara.AllCell	All cell types
TBX20	Oth.ALL.20.Tbx20.AllCell	All cell types
ERF	Oth.ALL.20.Erf.AllCell	All cell types
MEIS1	Oth.ALL.20.Meis1.AllCell	All cell types
TBX3	Oth.ALL.20.Tbx3.AllCell	All cell types
NRF1	Oth.ALL.20.Nrf1.AllCell	All cell types
ELK1	Oth.ALL.20.Elk1.AllCell	All cell types
HNF1B	Oth.ALL.20.Hnf1b.AllCell	All cell types
PKNOX1	Oth.Liv.20.Pknox1.AllCell	Liver
SRF	Oth.Liv.20.Srf.AllCell	Liver
POU2F1	Oth.ALL.20.Pou2f1.AllCell	All cell types
MAFK	Oth.ALL.20.Mafk.AllCell	All cell types
